# Abundance and diversity of resistomes differ between healthy human oral cavities and gut

**DOI:** 10.1101/644922

**Authors:** Victoria R. Carr, Elizabeth Witherden, Sunjae Lee, Saeed Shoaie, Peter Mullany, Gordon B. Proctor, David Gomez-Cabrero, David L. Moyes

**Affiliations:** Centre for Host-Microbiome Interactions, Faculty of Dentistry, Oral and Craniofacial Sciences, King’s College London, UK; Science for Life Laboratory, KTH—Royal Institute of Technology, SE-171 21 Stockholm, Sweden; Microbial Diseases, Eastman Dental Institute, University College London, UK; Translational Bioinformatics Unit, NavarraBiomed, Departamento de Salud-Universidad Pública de Navarra, Pamplona, 31008, Navarra, Spain; Unit for Computational Medicine, Karolinska Institutet (L8:05). Karolinska University Hospital, SE-171 76 Stockholm, Sweden

**Keywords:** resistome, antimicrobial resistance, microbiome, metagenomics, oral, gut

## Abstract

The global threat of the “antimicrobial resistance apocalypse” that has arisen in recent years has driven the use of high-throughput sequencing techniques to monitor the profile of resistance genes, known as the “resistome”, in microbial populations. The human oral cavity contains a poorly explored reservoir of these genes, and little is known about their abundance and diversity, or how their profile compares with antimicrobial resistance genes in the gut. Here we analyse the resistome profiles of 788 oral cavities worldwide and compare these profiles with paired stool samples from shotgun metagenomic data. We find country and body site-specific differences in the prevalence of antimicrobial resistance genes, classes and mechanisms in oral and stool samples. However, the abundance of these antimicrobial resistance classes do not correlate with antibiotic prescription rates. A greater similarity was found in interpersonal resistomes between the same body sites than intrapersonal resistomes across different body sites. Between individuals, the oral cavity contains the highest and lowest abundances of specific antimicrobial resistance genes, but a lower diversity of resistance genes compared to the gut, which is likely influenced by differences in microbial composition and exposure to antimicrobial selection pressures. Co-occurrence analysis shows contrasting ARG-species associations between saliva and stool samples. This is the first study to date that characterises the oral cavity resistome worldwide, identifying its distinctive signatures compared to the gut.Maintenance and persistence of antimicrobial resistance is likely to vary across different body sites. Thus, we highlight the importance of characterising the resistome across body sites to uncover the antimicrobial resistance potential in the human body.
