## Supplementary Table 1 for "Abundance and diversity of resistomes differ between healthy human oral cavities and gut"

r2 value	intercept	p-value	Country	Body Site
0.021698925264922	3.48010167127537e-07	0.727771548430372	China	dental
0.0376356667555697	1.07013258304554e-06	0.645275173379265	China	saliva
0.0252756181049029	2.53975425223722e-09	0.640563997919979	China	stool
0.00571685952711252	3.00301594563536e-09	0.846700668255769	Philippines	saliva
0.169049051278796	0.000244266771579682	0.418019118836302	US	buccal mucosa
0.110669006430257	1.01240534458041e-07	0.381721198776746	US	dental
0.0812374241501209	0.000117236672779035	0.535544197034185	US	dorsum of tongue
0.0709841882468162	2.67306708471628e-08	0.42840266009376	US	stool
0.123998404418636	1.56201975333072e-07	0.392298341629693	Western Europe	saliva
0.00949741492650588	1.01620355757066e-09	0.775601309962748	Western Europe	stool
